# Machine Learning Models Based on Histological Images from Healthy Donors Identify ImageQTLs and Predict Chronological Age

**DOI:** 10.1101/2025.09.04.674328

**Authors:** Ran Meng, William Zhu, Christopher JF Cameron, Pengyu Ni, Xiao Zhou, Tselmeg Ulammandakh, Mark B Gerstein

## Abstract

Histological images offer a wealth of data. Mining these data holds significant potential for enhancing disease diagnosis and prognosis, though challenges remain, especially in non-cancer contexts. In this study, we developed a statistical framework that links raw histological images and their derived features to the genotype, transcriptome, and chronological age of the samples. We first demonstrated an association between image features and genotypes, identifying 906 image quantitative trait loci (imageQTLs) significantly associated with image features. Next, we identified differentially expressed (DE) genes by stratifying samples into image-similar groups based on image features and performing DE comparisons between groups. Additionally, we developed a deep-learning model that accurately predicts gene expression in specific tissues from raw images and their features, highlighting gene sets associated with observed morphological changes. Finally, we constructed another deep-learning model to predict chronological age directly from raw images and their features, revealing relationships between age and tissue morphology, especially aspects derived from nucleus features. Both models are supported by a computational approach that greatly compresses gigapixel whole-slide images and extracts interpretable nucleus features, integrating both large-scale tissue morphology and smaller local structures. We have made all interpretable nucleus features, imageQTLs, DE genes, and deep-learning models available as online resources for further research.

**Significance Statement:** This study establishes a comprehensive framework that links histological image features to genotype, transcriptome, and chronological age in large-scale healthy tissue datasets, providing valuable insights into tissue morphology. By identifying 906 significant, interpretable imageQTLs and conducting differential expression analysis based on image features, we enhance understanding of genetic and morphological interactions. Additionally, we developed predictive models for both gene expression and chronological age from raw histological images, introducing a novel approach to studying age-related tissue-specific changes and presenting the first model to demonstrate the predictability of age from histological images.
