## Supplementary Datasets for "Machine Learning Models Based on Histological Images from Healthy Donors Identify ImageQTLs and Predict Chronological Age": SI Appendix Dataset S4.xlsx

### Sheet: Dataset S4
Dataset S4. ImageQTL-Mapped Genes with Potential Roles in Regulating Nuclear Morphology.
ENSG ID	Gene	Gene Function	Potential Role in Nuclear Morphology	Reference (Paper Name and PMID)
ENSG00000167323	STIM1	ER calcium sensor activating SOCE	STIM1 D84G mutant disrupts nuclear envelope	The D84G mutation in STIM1 causes nuclear envelope dysfunction and myopathy in mice (PMID: 38300705)
ENSG00000126106	TMEM53	Nuclear envelope transmembrane protein	Supports nuclear envelope stability; deficiency leads to nuclear architecture defects through dysregulated BMP-SMAD signaling	Deficiency of TMEM53 causes a previously unknown sclerosing bone disorder by dysregulation of BMP-SMAD signaling (PMID: 33824347)
ENSG00000110713	NUP98	Nucleoporin (nuclear pore complex)	NUP98 fusions cause irregular nuclear envelope	Expression of Leukemia-Associated Nup98 Fusion Proteins Generates an Aberrant Nuclear Envelope Phenotype (PMID: 27031510)
ENSG00000149948	HMGA2	Chromatin architectural AT‑hook protein	Loss distorts lamin‐associated chromatin and nuclear envelope	Hmga2 protein loss alters nuclear envelope and 3D chromatin structure (PMID: 35918713)
ENSG00000130227	XPO7	Nuclear export receptor	Exports nuclear proteins (e.g., histones) to facilitate chromatin condensation	Histones to the cytosol: exportin 7 is essential for normal terminal erythroid nuclear maturation PMID: 25092175
ENSG00000167658	EEF2	Translation elongation factor 2	Cleaved nuclear eEF2 fragments induce nuclear pleomorphism and aneuploidy	C-terminal Src kinase (Csk)-mediated phosphorylation of eukaryotic elongation factor 2 (eEF2) promotes proteolytic cleavage and nuclear translocation of eEF2 (PMID: 24648518)
ENSG00000184012	TMPRSS2	Transmembrane serine protease	TMPRSS2-ERG gene funsion drives overexpression of ERG, which causes nuclear pleomorphism (abnormally variabe nuclear size/shape) and loss of polarity in prostate tumor cells. ERG's aberrant activity leads to altered nuclear architechture associated with more aggressive cancer morphology.	The oncogene ERG: a key factor in prostate cancer (PMID: 25915839); A causal role for ERG in neoplastic transformation of prostate epithelium (PMID: 18245377)
ENSG00000198087	CD2AP	Scaffold protein regulating the actin cytoskeleton and membrane trafficking	Required for completion of cytokinesis. CD2AP concentrates at the midbody during cell division; loss of CD2AP causes cytokinesis failure,leading to multinucleation or connected daughter nuclei. Thus CD2AP depletion induces abnormal nuclear morphology(binucleated cells) due to imparied cell division	Clues to CD2-associated Protein Involvement in Cytokinesis (PMID: 15800069)
ENSG00000073910	FRY	involved in cell polarity and mitotic spindle regulation	Functions as microtubule-assocaited factor that maintains bipolar spindle integrity. Depletion of FRY results in multipolar spindles and chromosome missegregation, often yielding micronuclei or misshappen daughter nuclei. In other words, FRY loss triggers mitotic errors that directly manifest as abnormal nuclear shapes in daughter cells.	Multifaceted roles of Furry proteins in invertebrates and vertebrates (PMID: 24403109)
ENSG00000197457	KIAA0556	Microtubule-associated protein localized to the ciliary base and nucleus	Anchors microtubules and mediates nucleus–cytoskeleton interactions, potentially regulating nuclear size and positioning	KIAA0556 is a novel ciliary basal body component mutated in Joubert syndrome (PMID: 26714646)
ENSG00000104518	GSDMD	Key pyroptosis effector activated by inflammatory caspases (e.g., caspase-1, -4, -5, -11); forms membrane pores upon cleavage.	GSDMD-NT forms pores not only at the plasma membrane but also in intracellular membranes, including the nuclear envelope. This disrupts membrane integrity and may facilitate nuclear entry of caspase-11, leading to histone cleavage, chromatin remodeling, and altered nuclear morphology.	Inflammasome-activated gasdermin D causes pyroptosis by forming membrane pores, Nature, PMID: 27418190 Chemotherapy drugs induce pyroptosis through caspase-3 cleavage of a gasdermin, Nature, PMID: 28678776
ENSG00000160199	PKNOX1	Homeobox transcription factor PREP1	Regulation of nuclear envelope gene expression (SUN1, SUN2)	The transcription factor PREP1(PKNOX1) regulates nuclear stiffness, the expression of LINC complex proteins and mechanotransduction (PMID: 35550602)
ENSG00000061337	LZTS1	Nuclear-localized tumor suppressor involved in microtubule stabilization, mitotic progression, and cell growth regulation; also influences endosome–nucleus distance	Allelic variation in LZTS1 may affect nuclear morphology through disrupted cell cycle progression or altered endosome–nucleus positioning	Fez1/Lzts1 absence impairs Cdk1/Cdc25C interaction during mitosis and predisposes mice to cancer development (PMID: 17349584)
ENSG00000130749	ZC3H4	CCCH zinc‑finger RNA‑binding protein restricting non‑coding transcription	Associates with nuclear speckles, structures that organize 3D genome architecture	ZC3H4 restricts non-coding transcription in human cells (PMID: 33913806);Disruption of nuclear speckles reduces chromatin interactions in active compartments (PMID: 31315647)
ENSG00000137699	TRIM29	Tripartite‑motif scaffold protein binding chromatin; DNA damage response	Nuclear matrix resident; organizes chromatin domains	TRIM29 regulates the assembly of DNA repair proteins into damaged chromatin (PMID: 26095369)
ENSG00000185049	NELFA	Negative elongation factor A (part of NELF pausing complex)	Under stress, NELF-A forms nuclear condensates (phase-separated bodies) to repress transcription	Stress-induced nuclear condensation of NELF drives transcriptional downregulation (PMID: 33548202)
ENSG00000185046	ANKS1B	Postsynaptic scaffold that translocates to nucleus	Activity‑dependent import increases nucleolar number	Activity-dependent AIDA-1 nuclear signaling regulates nucleolar numbers and protein synthesis in neurons (PMID: 17334360)
ENSG00000145555	MYO10	Unconventional Myosin X (actin-based motor in filopodia and mitosis)	MYO10 localizes to the peri-nuclear region and mitotic spindle. Knockdown of MYO10 in human cancer cells improves nuclear circularity (fewer shape abnormalities and micronuclei), while overexpression has the opposite effect.	MYO10 regulates genome stability and cancer inflammation through mediating mitosis (PMID: 37200188)
ENSG00000144451	SPAG16	Axonemal protein (SPAG16L) and nuclear speckle protein (SPAG16S) in spermatids	SPAG16S localises to nuclear speckles and regulates sperm nuclear shaping; mutations alter sperm head morphology	Spag16, an Axonemal Central Apparatus Gene, Encodes a Male Germ Cell Nuclear Speckle Protein that Regulates SPAG16 mRNA Expression (PMID: 21655194);
ENSG00000175582	RAB6A	Golgi‑associated GTPase regulating retrograde trafficking	Rab6A‑GTP drives carriers to inner nuclear membrane; knock‑down alters nuclear membrane organization	Rab6-mediated retrograde transport regulates inner nuclear membrane targeting of caveolin-2 in response to insulin (PMID: 22607032);Regulation of microtubule-dependent recycling at the trans-Golgi network by Rab6A and Rab6A' (PMID: 15483056)
ENSG00000205189	ZBTB10	Zinc-finger transcription factor; binds variant telomeric repeats (TTGGGG) and shelterin (TRF2)	localizes to ALT telomeres and interacts with TRF2, influencing telomeric chromatin organization.	ZBTB10 binds the telomeric variant repeat TTGGGG and interacts with TRF2 (PMID: 30629181)
ENSG00000147421	HMBOX1	Homeobox transcription factor (HNF1-like); binds telomeric dsDNA	Binds double-stranded telomeric DNA and localizes to PML/APB nuclear bodies (chromatin organization at telomeres)	The telomere-associated homeobox-containing protein TAH1/HMBOX1 participates in telomere maintenance in ALT cells (PMID: 23813958)
ENSG00000143228	NUF2	Kinetochore protein in the NDC80 complex required for proper chromosome alignment and segregation during mitosis.	Ensures genomic stability; loss of NUF2 causes chromosome missegregation and micronuclei (small extra nuclei) formation – an abnormal nuclear morphology indicating failed division and nuclear envelope reassembly errors.	A role for the kinetochore protein, NUF2, in ribosome biogenesis (PMID: 39705402)
ENSG00000187147	RNF220	RING finger E3 ubiquitin ligase	Maintains nuclear lamina integrity; biallelic mutations cause laminopathies with disrupted nuclear morphology and neurological features	Biallelic mutations in RNF220 cause laminopathies featuring leukodystrophy, ataxia and deafness (PMID: 33964137)
ENSG00000099194	SCD	Fatty acid desaturase	Modifies nuclear membrane lipid saturation, affecting nuclear shape	Lipid saturation controls nuclear envelope function PMID: 37591950
ENSG00000070882	OSBPL3	Lipid transporter regulating cell adhesion	Induces deep nuclear envelope invaginations through ER–nuclear contacts	HIV-1-induced nuclear invaginations mediated by VAP-A, ORP3, and Rab7 complex explain infection of activated T cells (PMID: 37563144)
ENSG00000136371	MTHFS	Folate cycle enzyme	Folate deficiency causes nuclear enlargement (megaloblastosis)	Megaloblastic anemia and other causes of macrocytosis PMID: 16988104
ENSG00000112701	SENP6	SUMO‑specific protease that removes poly‑SUMO2/3 chains from nuclear proteins	SENP6 knock‑down hyper‑SUMOylates chromatin regulators, enlarges PML nuclear bodies and induces micronuclei, showing it preserves normal nuclear architecture	The poly-SUMO2/3 protease SENP6 enables assembly of the constitutive centromere-associated network by group deSUMOylation (PMID: 31485003)
ENSG00000161270	NPHS1	Podocyte slit‑diaphragm Ig‑CAM	Dendrin (nephrin/CD2AP partner) relocates to nucleus under stress, promoting podocyte apoptosis and nuclear condensation	Nuclear relocation of the nephrin and CD2AP-binding protein dendrin promotes apoptosis of podocytes (PMID: 17537921)
ENSG00000152942	RAD17	Check‑point clamp‑loader that recruits the 9‑1‑1 complex to damaged DNA	RAD17 loss (or miR‑506‑3p–mediated suppression) increases the frequency of micronuclei—small extranuclear chromatin bodies that reflect defective chromosome segregation ➜ abnormal nuclear morphology	Impairment of RAD17 Functions by miR-506-3p as a Novel Synthetic Lethal Approach Targeting DNA Repair Pathways in Ovarian Cancer (PMID: 35924161)
ENSG00000109685	WHSC1	Histone H3K36 methyltransferase (NSD2/MMSET)	Alters chromatin compaction; changes in H3K36 methylation affect nuclear rigidity and blebbing.	Chromatin histone modifications and rigidity affect nuclear morphology independent of lamins (PMID: 29142071)
ENSG00000163950	SLBP	Histone stem-loop binding protein (binds 3′ end of replication-dependent histone mRNAs)	Controls histone supply. Histone deficiency (e.g. SLBP loss) causes chromatin decompaction and nuclear blebbing.	Chromatin histone modifications and rigidity affect nuclear morphology independent of lamins (PMID: 29142071)
ENSG00000134058	CDK7	CDK‑activating kinase that phosphorylates the RNA‑polymerase II CTD and multiple mitotic substrates	Chemical or genetic inhibition of CDK7 causes catastrophic chromosomal‑instability phenotypes—micronuclei, multinucleated and dysmorphic nuclei—because cells enter mitosis with under‑condensed chromatin ➜ direct nuclear‑shape defects	Disruption of CDK7 signaling leads to catastrophic chromosomal instability coupled with a loss of condensin-mediated chromatin compaction (PMID: 37201585)
ENSG00000196586	MYO6	Minus-end directed actin motor (unconventional myosin VI) involved in intracellular vesicle/organelle transport	In the nucleus, MYO6 anchors RNA polymerase II and crosslinks chromatin, linking the actin network to nuclear architecture and genome organization	Actin from within – how nuclear myosins and actin regulate nuclear architecture and mechanics (PMID: 39927755)
ENSG00000102908	NFAT5	Tonicity-responsive transcription factor	Prevents nuclear shrinkage in osmotic stress	Osmoprotective transcription factor NFAT5/TonEBP modulates nuclear factor-kappaB activity (PMID: 20685965)
ENSG00000142945	KIF2C	Kinesin family protein depolymerizing microtubules	Spermatid nuclear shaping via manchette	KIF2C is essential for meiosis and manchette dynamics in male mice (PMID: 40213390)
ENSG00000048052	HDAC9	Histone deacetylase 9	chromatin compaction	An epigenetic small molecule screen to target abnormal nuclear morphology in human cells (PMID: 35323046)
ENSG00000150457	LATS2	Hippo pathway kinase; regulates mitosis	Loss causes cytokinesis defects and results in multinucleated cells, indicating abnormal nuclear morphology	Lats2 is an essential mitotic regulator required for the coordination of cell division (PMID: 17478426)
ENSG00000100297	MCM5	DNA helicase subunit; S-phase licensing	Replication stress due to MCM dysfunction causes nuclear abnormalities	The MCM-associated protein MCM-BP is important for human nuclear morphology (PMID: 22250201)
ENSG00000144451	SPAG16	Sperm-associated antigen; isoforms in axoneme and nuclear speckles	SPAG16S isoform controls nuclear maturation in spermatids	Spag16, an axonemal central apparatus gene, encodes a male germ cell nuclear speckle protein that regulates SPAG16 mRNA expression (PMID: 21655194)
ENSG00000050748	MAPK9	Stress-activated kinase (JNK2)	JNK2 becomes activated and phosphorylates lamin B1 at threonine 575 (T575). This phosphorylation event leads to the release of the transcription factor Oct-1 from the nuclear envelope into the nucleoplasm. The redistribution of Oct-1 alters gene expression patterns, including the upregulation of stress-responsive genes like GADD45A.	Stress-induced release of Oct-1 from the nuclear envelope is mediated by JNK phosphorylation of lamin B1 (PMID: 28542436)
ENSG00000131459	GFPT2	Hexosamine biosynthesis pathway enzyme	Influences nuclear envelope proteins' glycosylation (lamin A) via O-GlcNAcylation	O-GlcNAc modifications regulate lamin A tail processing (PMID: 35793634)
ENSG00000030066	NUP160	Nucleoporin in NPC assembly	Depletion leads to irregular nuclear shape	The conserved Nup107-160 complex is critical for nuclear pore complex assembly PMID: 12705868
ENSG00000125037	EMC3	A core component of the ER membrane protein complex, which facilitates the insertion and folding of transmembrane proteins into the endoplasmic reticulum membrane.	Loss of EMC3 impairs the proper insertion of certain membrane proteins, including those destined for the inner nuclear membrane. Disrupted insertion of these proteins may lead to defects in nuclear envelope structure and organization, thereby contributing to abnormal nuclear morphology.	The ER membrane complex (EMC) can functionally replace the Oxa1 insertase in mitochondria (PMID: 35231030)
ENSG00000197892	KIF13B	Plus-end-directed kinesin-3 microtubule motor (vesicle transport)	Indirect: influences nuclear positioning by organizing microtubules (e.g. anchoring spindles; muscle cells show KIF13B affects nuclear movement)	Microtubule motors involved in nuclear movement during skeletal muscle differentiation (PMID: 28179457)
ENSG00000150977	RILPL2	Myosin Va-interacting protein	Cytoskeleton alteration may affect nuclear shape	Myosin-Va-interacting protein, RILPL2, controls cell shape and neuronal morphogenesis via Rac signaling PMID: 19812310
ENSG00000117899	MESDC2	ER chaperone for LRP5/6	Disruptions in Wnt signaling can affect cell polarity, differentiation, and cytoskeletal dynamics, all of which may indirectly influence nuclear positioning or morphology.	Mesd encodes an LRP5/6 chaperone essential for specification of mouse embryonic polarity PMID: 12581525
ENSG00000169855	ROBO1	Slit receptor guiding cell/axon migration	ROBO1 loss disrupts neuronal nuclear migration and laminar positioning	Robo1 and 2 repellent receptors cooperate to guide facial neuron cell migration and axon projections in the embryonic mouse hindbrain (PMID: 30685539)
ENSG00000145715	RASA1	RAS p21 protein activator 1 (p120 GAP)	RASA1 modulates Ras/Rho signaling and cytoskeletal tension that can impact nuclear mechanotransduction	Role of RASA1 in cancer: A review and update (PMID: 33125148)
ENSG00000077514	POLD3	Accessory subunit of DNA polymerase δ essential for replication and repair	POLD3 depletion causes replication stress and micronuclei formation	Roles of human POLD1 and POLD3 in genome stability (PMID: 27974823)
ENSG00000167680	SEMA6B	Transmembrane semaphorin guidance molecule	regulates neuronal migration, a process requiring nucleokinesis	Semaphorin 6 Family—An Important Yet Overlooked Group of Signaling Proteins Involved in Cancerogenesis (PMID: 38067240)
ENSG00000160584	SIK3	Salt-inducible kinase 3 controlling HDAC4 nuclear shuttling and circadian rhythms	SIK3-mediated HDAC4 nuclear retention alters chromatin condensation and nuclear shape	SIK3–HDAC4 in the suprachiasmatic nucleus regulates the timing of arousal at the dark onset and circadian period in mice (PMID: 36877841)
ENSG00000100784	RPS6KA5	Ser/Thr kinase MSK1; phosphorylates histone H3 in the nucleus	Activation of MSK1 correlates with ERK‑dependent nuclear infoldings in neurons	Synaptic Activity Induces Dramatic Changes in the Geometry of the Cell Nucleus: Interplay between Nuclear Structure, Histone H3 Phosphorylation, and Nuclear Calcium Signaling (PMID: 19940164)
ENSG00000144711	IQSEC1	ARF GTPase exchange factor BRAG2	alters nucleolar organization, including Cajal bodies and fibrillarin distribution within the nucleus	Nuclear functions of the Arf guanine nucleotide exchange factor BRAG2 (PMID: 17461797)
ENSG00000157349	DDX19B	RNA helicase at nuclear pores	Prevents R-loop induced nuclear instability	An ATR-dependent function for the Ddx19 RNA helicase in nuclear R-loop metabolism (PMID: 28314779)
ENSG00000168872	DDX19A	RNA helicase at nuclear pores	Prevents R-loop induced nuclear instability	An ATR-dependent function for the Ddx19 RNA helicase in nuclear R-loop metabolism (PMID: 28314779)
ENSG00000025800	KPNA6	KPNA6 encodes Importin α7, a member of the importin α family of nuclear transport receptors. Importin α proteins function as adaptor molecules that recognize and bind to nuclear localization signals (NLS) on cargo proteins. They form a complex with importin β (KPNB1) to facilitate the translocation of NLS-containing proteins through the nuclear pore complex into the nucleus.	KPNA6 plays a role in the nuclear import of proteins critical for maintaining nuclear structure, such as lamins. Alterations in KPNA6 expression or function can impact the import efficiency of these structural proteins, potentially leading to changes in nuclear size and morphology.	Nuclear size is regulated by importin α and Ntf2 in Xenopus (PMID: 20946986)
ENSG00000156475	PPP2R2B	Brain‑enriched B55β regulatory sub‑unit of PP2A serine/threonine phosphatase	PP2A‑B55 holo‑enzymes de‑phosphorylate lamin A/C, BAF and emerin to drive nuclear‑envelope reformation after mitosis; B55β localises to the nuclear membrane/speckles and is predicted to perform the same de‑phosphorylation, influencing post‑mitotic nuclear shape	Identification of PP2A-B55 targets uncovers regulation of emerin during nuclear envelope reassembly in Drosophila(PMID: 37463656)
ENSG00000101680	LAMA1	Extracellular matrix laminin α1 chain mediating cell‑ECM adhesion	laminin engagement transduces mechanical forces via LINC complex to lamina, thereby influencing nuclear shape	Increased Expression of Laminin Subunit Alpha 1 Chain by dCas9-VP160 (PMID: 28325301); Mechanotransduction and nuclear function (PMID: 27018929)
ENSG00000058272	PPP1R12A	Regulatory subunit MYPT1 of myosin phosphatase counteracting actomyosin contractility	Loss causes nuclear fragmentation, envelope rupture, dysmorphic nuclei (cancer cells)	Actomyosin drives cancer cell nuclear dysmorphia and threatens genome stability (PMID: 28737169)
ENSG00000172264	MACROD2	Mono‑ADP‑ribosylhydrolase reversing PAR modifications on chromatin	MACROD2 loss impairs PARP1 activity → chromosome instability and altered chromatin architecture; MACROD2 exported from nucleus upon DNA damage	ATM induces MacroD2 nuclear export upon DNA damage (PMID: 28069995)
ENSG00000133424	LARGE	Glycosyltransferase extending matriglycan on α‑dystroglycan	LARGE-mediated glycosylation of α-dystroglycan is required for proper β-dystroglycan anchoring at the inner nuclear membrane; LARGE deficiency disrupts this anchoring and leads to nuclear envelope abnormalities	The Role of β-Dystroglycan in Nuclear Dynamics (PMID: 38474395)
ENSG00000149187	CELF1	RNA-binding protein (CELF1)	Controls lamin phosphorylation for nuclear envelope breakdown	The RNA-binding protein Celf1 post-transcriptionally regulates p27Kip1 and Dnase2b to control fiber cell nuclear degradation in lens development (PMID: 29565969)
ENSG00000147526	TACC1	Centrosomal TACC family protein (coiled-coil) that binds microtubules; also a nuclear receptor cofactor.	Affects mitotic spindle/centrosomal MTs (spindle stability) and scaffolds nuclear receptor complexes (TR/RAR)	The TACC domain identifies a family of centrosomal proteins that can interact with microtubules (PMID: 11121038)
ENSG00000145391	SETD7	Histone H3K4 mono‑methyltransferase	Alters chromatin compaction and may affect nuclear rigidity	Transcriptional regulation by the Set7 lysine methyltransferase (PMID: 23478572)
ENSG00000100296	THOC5	THO complex subunit; couples transcription to mRNA export; localises to nuclear speckles	accumulates in nuclear speckles whose size/number shape nuclear landscape (no deformation phenotype reported)	Transcriptional regulation of immediate-early gene response by THOC5, a member of mRNA export complex, contributes to the M-CSF-induced macrophage differentiation (PMID: 24157873)
ENSG00000170315	UBB	Poly‑ubiquitin precursor supplying free ubiquitin for proteostasis	Indirect – ubiquitin variants modify lamins; ubiquitin pathways required for lamin B turnover and nuclear condensation	UBB pseudogene 4 encodes functional ubiquitin variants (PMID: 32161257)
ENSG00000075213	SEMA3A	Secreted class-3 semaphorin (axon guidance cue) that induces actin cytoskeleton reorganization in growth cones.	By triggering extensive actin cytoskeleton remodeling, SEMA3A signaling could indirectly alter nuclear shape and positioning through actin–lamin coupling.	Amino- and carboxyl-terminal domains of Filamin-A interact with CRMP1 to mediate Sema3A signalling (PMID: 25358863)
ENSG00000179242	CDH4	R-cadherin; mediates homophilic adhesion in nervous system	cooperates with CDH2 to control neuronal radial migration and nucleokinesis	Cadherin 2/4 signaling via PTP1B and catenins is crucial for nucleokinesis during radial neuronal migration in the neocortex (PMID: 27151949)
ENSG00000137573	SULF1	Extracellular heparan-sulfate 6‑O‑endosulfatase	Indirect – Modifies ECM sulfation and mechanotransduction to nucleus	Extracellular Matrix Degradation and Remodeling in Development and Disease (PMID: 21917992)
ENSG00000128513	POT1	Shelterin subunit that binds single‑stranded telomeric DNA and suppresses ATR signaling	POT1 loss or mutation triggers telomere fragility and replication stress; nuclear‐pore depletion in this context worsens telomere defects and elevates chromatin bridges/fragile nuclei, altering nuclear morphology.	Replication stress conferred by POT1 dysfunction promotes telomere relocalization to the nuclear pore (PMID: 33122293)
ENSG00000183955	SETD8	Histone methyltransferase (H4K20)	Loss leads to chromatin decompaction and nuclear membrane disruption	The Methyltransferase Setd8 is Essential for Erythroblast Survival and Maturation PMID: 29186677
ENSG00000109536	FRG1	Actin-bundling and RNA-binding nucleolar protein	Centralized nuclei in muscle fibers in muscular dystrophy (overexpression)	Facioscapulohumeral muscular dystrophy in mice overexpressing FRG1 (PMID: 16341202)
ENSG00000130294	KIF1A	Kinesin family member 1A; microtubule-based motor for anterograde organelle transport	Links microtubules to the nucleus via Nup153; required for proper nuclear positioning during the cell cycle (interkinetic nuclear migration)	The nucleoporin Nup153 is the anchor for Kif1a during basal nuclear migration in brain progenitor cells (PMID: 39666457)
ENSG00000083454	P2RX5	ATP‑gated purinergic ion channel	Expression increases during multinucleation; suggests role in controlling nuclear number	The purinergic receptor P2X5 regulates inflammasome activity and hyper-multinucleation of murine osteoclasts (PMID: 28298636)
ENSG00000205683	DPF3	PHD finger subunit of SWI/SNF (BAF) chromatin-remodeling complex	BAF complex member facilitating nuclear envelope repair and chromatin organization	The SWI/SNF chromatin remodeling factor DPF3 regulates metastasis of ccRCC by modulating TGF-β signaling (PMID: 35945219)
ENSG00000138750	NUP54	FG-repeat nucleoporin, a structural component of the nuclear pore complex (nuclear envelope)	Maintains nuclear envelope and pore complex integrity, regulating nucleo-cytoplasmic transport; alterations could lead to nuclear envelope deformities and shape changes	Nucleoporin 54 contributes to homologous recombination repair and post-replicative DNA integrity (PMID: 29986057)
ENSG00000133026	MYH10	Non‑muscle myosin IIB motor protein	Generates force to deform and translocate nucleus through constrictions	Non-muscle myosin IIB is critical for nuclear translocation during 3D invasion (PMID: 26261182)
ENSG00000127311	HELB	5′→3′ DNA helicase acting in replication stress and DSB repair	Forms nuclear foci on chromatin under replication stress—precursor to micronuclei	Human HELB is a processive motor protein that catalyzes RPA clearance from single-stranded DNA (PMID: 35385349)
ENSG00000137812	CASC5	Kinetochore scaffold protein essential for chromosome segregation	Loss-of-function leads to chromosome missegregation and micronuclei formation, altering nuclear shape; microcephaly patients show aberrant nuclear architecture	D40/KNL1/CASC5 and autosomal recessive primary microcephaly (PMID: 28901661)
ENSG00000189159	HN1	Cell‑cycle regulated oncogenic adaptor; binds γ‑tubulin	Loss or overexpression causes altered nuclear/nucleolar organization and dysmorphic nuclei in cancer cells	HN1 Is Enriched in the S-Phase, Phosphorylated in Mitosis, and Contributes to Cyclin B1 Degradation in Prostate Cancer Cells (PMID: 36829467)
ENSG00000158019	BRE	Part of the BRCA1-A DNA damage response complex; involved in DNA repair and stress resistance	Maintains genomic stability; BRE knockout cells show increased micronuclei formation after DNA damage, indicating compromised nuclear integrity	BRE plays an essential role in preventing replicative and DNA damage-induced premature senescence (PMID: 27001068)
ENSG00000117385	LEPRE1	Prolyl 3-hydroxylase 1 (collagen modification enzyme)	Disruption of collagen/cytoskeleton affects nuclear lamina	Cytoskeleton and nuclear lamina affection in recessive osteogenesis imperfecta: A functional proteomics perspective (PMID: 28802583)
ENSG00000122641	INHBA	TGF-β cytokine (Activin A subunit)	Induces nuclear indentations during apoptosis	Norepinephrine reverses the effects of activin A on DNA synthesis and apoptosis in cultured rat hepatocytes (PMID: 8591854)
ENSG00000119906	FAM178A	SMC5/6 complex recruiter (DNA repair)	Loss of SLF2 causes micronuclei due to DNA damage	Pathogenic variants in SLF2 and SMC5 cause segmented chromosomes and mosaic variegated hyperploidy (PMID: 36333305)
ENSG00000212122	TSSK1B	Testis-specific serine/threonine kinase	Phosphorylates chromatin proteins ensuring proper nuclear condensation	Broad phosphorylation mediated by testis-specific serine/threonine kinases contributes to spermiogenesis and male fertility (PMID: 37149634)
ENSG00000140379	BCL2A1	Anti-apoptotic protein	Prevents nuclear fragmentation in apoptosis	BCL2A1: the underdog in the BCL2 family PMID: 22075983
ENSG00000172349	IL16	Cytokine precursor with nuclear function	Nuclear fragment arrests G0/G1, maintaining nuclear size	Nuclear translocation of the N-terminal prodomain of interleukin-16 PMID: 11032842
ENSG00000159216	RUNX1	Hematopoietic transcription factor with nuclear matrix targeting signal	C‑terminal mutations disrupt subnuclear foci targeting, altering higher‑order chromatin organization	Transcription factors RUNX1/AML1 and RUNX2/Cbfa1 dynamically associate with stationary subnuclear domains (PMID: 12356919)
ENSG00000154222	CC2D1B	Coiled-coil and C2 domain protein that regulates ESCRT-III complex activity during late mitosis, ensuring proper nuclear envelope reformationpmc.	Essential for sealing the nuclear envelope after mitosis; CC2D1B depletion leads to defective nuclear envelope closure and aberrant nuclear morphology (e.g. invaginations) in human cells.	CC2D1B Coordinates ESCRT-III Activity during the Mitotic Reformation of the Nuclear Envelope (PMID: 30513301)
ENSG00000090661	CERS4	Ceramide synthase 4 (long‑chain ceramides)	In yeast, the ceramide synthase homolog Tlc4 maintains nuclear envelope integrity via Golgi translocation. Human CERS4 shares homology and partial nucleoplasmic localization, suggesting a potential but unconfirmed role in lipid-based nuclear envelope regulation	Ceramide synthase homolog Tlc4 maintains nuclear envelope integrity via its Golgi translocation (PMID: 37078207)
ENSG00000166579	NDEL1	Dynein regulatory protein for nuclear migration and centrosome attachment	Loss causes severe **nuclear migration defects** in neurons	Complete Loss of Ndel1 Results in Neuronal Migration Defects and Early Embryonic Lethality (PMID: 16107726)
ENSG00000182944	EWSR1	RNA‑binding scaffolding protein; forms oncogenic fusions (EWS‑FLI1)	EWSR1 fusions disrupt subnuclear compartments and phase‑separation dynamics, affecting nuclear architecture	EWSR1—The Most Common Rearranged Gene in Soft Tissue Lesions, Which Also Occurs in Different Bone Lesions: An Updated Review (PMID: 34203801)
ENSG00000161040	FBXL13	F-box/Leu-rich protein (SCF E3 ligase component) enriched at centrosomes; binds and ubiquitinates centrosomal factors (e.g. CEP192).	By promoting degradation of CEP192 and altering centrosomal γ-tubulin, FBXL13 changes microtubule organization, which may indirectly affect nuclear positioning/shape through the cytoskeleton.	FBXL13 directs the proteolysis of CEP192 to regulate centrosome homeostasis and cell migration(PMID: 29348145)
ENSG00000127152	BCL11B	C2H2 zinc‑finger transcription factor for T‑cell and neuronal development	Bcl11b enhancer repositions from the nuclear lamina to the interior during T‑cell commitment	Non-coding Transcription Instructs Chromatin Folding and Compartmentalization to Dictate Enhancer-Promoter Communication and T Cell Fate (PMID: 28938112)
ENSG00000165996	PTPLA	3-Hydroxyacyl-CoA dehydratase (elongates very long-chain fatty acids)	Loss causes centronuclear myopathy (centrally mislocalized nuclei in muscle)	Progressive Structural Defects in Canine Centronuclear Myopathy Indicate a Role for HACD1 in Maintaining Skeletal Muscle Membrane Systems (PMID: 27939133)
ENSG00000107551	RASSF4	Ras-association scaffold protein (required for myogenesis; associates with MTOC and nuclear surface)	Influences nuclear positioning via microtubule reorganization during differentiation	RASSF4 is required for skeletal muscle differentiation (PMID: 31508857)
ENSG00000174791	RIN1	Ras and Rab interactor 1; involved in endocytosis and actin cytoskeleton remodeling	Modulates actin dynamics and cell morphology; may influence nuclear shape through cytoskeletal interactions.	RIN1 Is an ABL Tyrosine Kinase Activator and a Regulator of Epithelial-Cell Adhesion and Migration (PMID: 15886098)
ENSG00000172007	RAB33B	Golgi Rab GTPase mediating integrin delivery to focal adhesions	Indirect – Focal-adhesion traction transmits forces to nucleus, potentially deforming lamina	Rab33b-exocyst interaction mediates localized secretion for focal adhesion turnover and cell migration (PMID: 35521520)
ENSG00000164093	PITX2	Homeobox transcription factor (left–right patterning, organ development)	PITX2-hiPSC‐derived cardiomyocytes show increased mononucleation with larger, irregularly shaped nuclei. (Loss of PITX2 boosts proliferation and alters sarcomere structure, indirectly changing nuclear shape.)	PITX2 deficiency leads to atrial mitochondrial dysfunction (PMID: 39129206)
ENSG00000178950	GAK	Cyclin G-associated serine/threonine kinase (clathrin trafficking regulator; nuclear AR coactivator)	Maintains centrosome integrity and chromosome congression; relocates to chromosomes during telophase (nuclear envelope reassembly)	GAK is phosphorylated by c-Src and translocated from the centrosome to chromatin at the end of telophase (PMID: 28135906)
ENSG00000183230	CTNNA3	Alpha-T-catenin linking cadherins to the actin cytoskeleton; involved in mechanotransduction	alpha‑catenin levels determine YAP/TAZ nuclear mechanotransduction that can reshape nuclei	α-Catenin levels determine direction of YAP/TAZ response to autophagy perturbation (PMID: 33731717)
