## Supplementary Datasets for "Machine Learning Models Based on Histological Images from Healthy Donors Identify ImageQTLs and Predict Chronological Age": SI Appendix Dataset S5.xlsx

### Sheet: README
# eqtl.txt
# This file is only available when eQTL mapping is performed.
# The file contains unique pair of SNP-gene-tissue, therefore, a SNP could appear multiple times.
######################
uniqID : Unique ID of SNPs consists of chr:position:allele1:allele2 where alleles are alphabetically ordered.
chr : chromosome
pos : position on hg19
DB : Data source of eQTLs. Currently GTEx, BloodeQTL, BIOS and BRAINEAC are available.
tissue : Tissue type
Gene : ENSG ID
Symbol : Gene symbol
P-value : P-value of eQTLs
FDR : FDR of eQTLs. Note that method to compute FDR differs between data sources.
signed_stats : Signed test statistics, the actual value depends on the data source.
	Please refer the online tutorial for details
RiskIncAllele : Risk increasing allele obtained from input GWAS summary statistics.
	NA if signed effect is not provided in the input file.
	SNPs which are not in the input GWAS but included from reference panel are also encoded as "NA".
alignedDirection : The direction of effect to gene expression after aligning risk increasing allele of GWAS and tested allele of eQTLs.
	+ when the risk increasing allele increase the expression of the gene, "-" when the risk increasing allele decrease the expression of the gene.
	NA if risk increasing allele is not defined.
	Please refer the tutorial on the FUMA website for details.
eqtlMapFilt : If the eQTL was used for eQTL mapping 1, otherwise 0. It can be 0 when the SNP has filtered by functional annotations such as CADD score.

### Sheet: Dataset S5
Dataset S5. Overlap between ImageQTLs and GTEx eQTLs
tissue-nuclear-feature-name	uniqID	db	tissue	gene	testedAllele	p	signed_stats	FDR	chr	pos	symbol
thyroid-nucleus/cell_area_ratio	11:47761863:A:C	GTEx/v8	Thyroid	ENSG00000066336	C	0.000861611	0.452995	0.0214611	11	47761863	SPI1
skin-not-sun-exposed-nucleus-cell-area-nucleus/cell_area_ratio	11:4329853:A:G	GTEx/v8	Skin_Not_Sun_Exposed_Suprapubic	ENSG00000167333	A	0.000128909	-0.61796	0.0161363	11	4329853	TRIM68
skin-not-sun-exposed-nucleus-cell-area-nucleus/cell_area_ratio	12:123433649:C:T	GTEx/v8	Skin_Not_Sun_Exposed_Suprapubic	ENSG00000130787	T	0.000294059	0.186603	4.1054e-11	12	123433649	HIP1R
skin-not-sun-exposed-nucleus-cell-area-nucleus/cell_area_ratio	12:123438347:A:G	GTEx/v8	Skin_Not_Sun_Exposed_Suprapubic	ENSG00000130787	A	0.000294059	0.186603	4.1054e-11	12	123438347	HIP1R
skin-not-sun-exposed-nucleus-cell-area-nucleus/cell_area_ratio	12:123441675:A:G	GTEx/v8	Skin_Not_Sun_Exposed_Suprapubic	ENSG00000130787	A	0.000294059	0.186603	4.1054e-11	12	123441675	HIP1R
skin-not-sun-exposed-nucleus-cell-area-nucleus/cell_area_ratio	12:123442472:C:T	GTEx/v8	Skin_Not_Sun_Exposed_Suprapubic	ENSG00000130787	T	0.000294059	0.186603	4.1054e-11	12	123442472	HIP1R
skin-not-sun-exposed-nucleus-cell-area-nucleus/cell_area_ratio	12:123642740:C:T	GTEx/v8	Skin_Not_Sun_Exposed_Suprapubic	ENSG00000130787	C	0.000246342	0.262551	4.1054e-11	12	123642740	HIP1R
skin-not-sun-exposed-nucleus-cell-area-nucleus/cell_area_ratio	21:44192205:T:TC	GTEx/v8	Skin_Not_Sun_Exposed_Suprapubic	ENSG00000160199	TC	0.000116106	-0.487304	0.00116861	21	44192205	PKNOX1
tibial-nerve-nucleus-area	10:23044276:C:T	GTEx/v8	Nerve_Tibial	ENSG00000150867	T	7.34102e-06	0.570511	4.00861e-12	10	23044276	PIP4K2A
heart-atrial-appendages-eccentricity	8:144390594:C:T	GTEx/v8	Heart_Atrial_Appendage	ENSG00000147813	T	1.69886e-05	-0.547427	3.26193e-35	8	144390594	NAPRT1
heart-atrial-appendages-eccentricity	8:144390594:C:T	GTEx/v8	Heart_Atrial_Appendage	ENSG00000204839	T	2.28373e-06	0.565084	2.27873e-14	8	144390594	MROH6
heart-atrial-appendages-eccentricity	8:144444299:A:G	GTEx/v8	Heart_Atrial_Appendage	ENSG00000147813	A	3.04689e-06	0.634599	3.26193e-35	8	144444299	NAPRT1
heart-atrial-appendages-eccentricity	8:144444299:A:G	GTEx/v8	Heart_Atrial_Appendage	ENSG00000183309	A	4.47635e-05	-0.361017	3.26311e-09	8	144444299	ZNF623
heart-atrial-appendages-eccentricity	8:144444299:A:G	GTEx/v8	Heart_Atrial_Appendage	ENSG00000204839	A	4.13493e-05	-0.527399	2.27873e-14	8	144444299	MROH6
heart-atrial-appendages-eccentricity	8:144468698:A:G	GTEx/v8	Heart_Atrial_Appendage	ENSG00000147813	A	5.58615e-06	-0.613329	3.26193e-35	8	144468698	NAPRT1
heart-atrial-appendages-eccentricity	8:144468698:A:G	GTEx/v8	Heart_Atrial_Appendage	ENSG00000204839	A	3.36817e-05	0.529242	2.27873e-14	8	144468698	MROH6
heart-atrial-appendages-eccentricity	8:144505036:A:G	GTEx/v8	Heart_Atrial_Appendage	ENSG00000147813	A	1.32178e-09	-0.990455	3.26193e-35	8	144505036	NAPRT1
heart-atrial-appendages-eccentricity	8:144505036:A:G	GTEx/v8	Heart_Atrial_Appendage	ENSG00000204839	A	2.49373e-06	0.733322	2.27873e-14	8	144505036	MROH6
heart-atrial-appendages-eccentricity	8:144512603:C:T	GTEx/v8	Heart_Atrial_Appendage	ENSG00000147813	T	1.04967e-06	-0.979354	3.26193e-35	8	144512603	NAPRT1
heart-atrial-appendages-eccentricity	8:144512603:C:T	GTEx/v8	Heart_Atrial_Appendage	ENSG00000204839	T	2.13342e-05	0.807275	2.27873e-14	8	144512603	MROH6
heart-atrial-appendages-eccentricity	8:144560433:A:G	GTEx/v8	Heart_Atrial_Appendage	ENSG00000147813	A	5.88117e-05	-0.882856	3.26193e-35	8	144560433	NAPRT1
heart-atrial-appendages-eccentricity	8:144629422:A:T	GTEx/v8	Heart_Atrial_Appendage	ENSG00000147813	T	1.13221e-12	-1.02797	3.26193e-35	8	144629422	NAPRT1
heart-atrial-appendages-eccentricity	8:144629422:A:T	GTEx/v8	Heart_Atrial_Appendage	ENSG00000204839	T	2.373e-09	0.822873	2.27873e-14	8	144629422	MROH6
heart-atrial-appendages-eccentricity	8:144676151:C:G	GTEx/v8	Heart_Atrial_Appendage	ENSG00000147813	G	2.34393e-11	-0.953511	3.26193e-35	8	144676151	NAPRT1
heart-atrial-appendages-eccentricity	8:144676151:C:G	GTEx/v8	Heart_Atrial_Appendage	ENSG00000183309	G	6.4994e-05	0.377936	3.26311e-09	8	144676151	ZNF623
heart-atrial-appendages-eccentricity	8:144676151:C:G	GTEx/v8	Heart_Atrial_Appendage	ENSG00000204839	G	3.36803e-08	0.750922	2.27873e-14	8	144676151	MROH6
heart-atrial-appendages-eccentricity	8:144696087:A:G	GTEx/v8	Heart_Atrial_Appendage	ENSG00000147813	A	9.07186e-16	-0.997076	3.26193e-35	8	144696087	NAPRT1
heart-atrial-appendages-eccentricity	8:144696087:A:G	GTEx/v8	Heart_Atrial_Appendage	ENSG00000183309	A	1.36721e-05	0.362663	3.26311e-09	8	144696087	ZNF623
heart-atrial-appendages-eccentricity	8:144696087:A:G	GTEx/v8	Heart_Atrial_Appendage	ENSG00000204839	A	3.65704e-09	0.706256	2.27873e-14	8	144696087	MROH6
heart-atrial-appendages-eccentricity	8:144750973:C:T	GTEx/v8	Heart_Atrial_Appendage	ENSG00000104518	T	2.6383e-05	0.4206	9.51015e-29	8	144750973	GSDMD
heart-atrial-appendages-eccentricity	8:144750973:C:T	GTEx/v8	Heart_Atrial_Appendage	ENSG00000147813	T	4.50908e-10	-0.806754	3.26193e-35	8	144750973	NAPRT1
heart-atrial-appendages-eccentricity	8:144750973:C:T	GTEx/v8	Heart_Atrial_Appendage	ENSG00000183309	T	1.59816e-07	0.443415	3.26311e-09	8	144750973	ZNF623
heart-atrial-appendages-eccentricity	8:144750973:C:T	GTEx/v8	Heart_Atrial_Appendage	ENSG00000204839	T	1.26504e-06	0.598197	2.27873e-14	8	144750973	MROH6
heart-atrial-appendages-eccentricity	8:144753971:C:T	GTEx/v8	Heart_Atrial_Appendage	ENSG00000104518	T	2.6383e-05	0.4206	9.51015e-29	8	144753971	GSDMD
heart-atrial-appendages-eccentricity	8:144753971:C:T	GTEx/v8	Heart_Atrial_Appendage	ENSG00000147813	T	4.50908e-10	-0.806754	3.26193e-35	8	144753971	NAPRT1
heart-atrial-appendages-eccentricity	8:144753971:C:T	GTEx/v8	Heart_Atrial_Appendage	ENSG00000183309	T	1.59816e-07	0.443415	3.26311e-09	8	144753971	ZNF623
heart-atrial-appendages-eccentricity	8:144753971:C:T	GTEx/v8	Heart_Atrial_Appendage	ENSG00000204839	T	1.26504e-06	0.598197	2.27873e-14	8	144753971	MROH6
heart-atrial-appendages-eccentricity	11:65455913:A:G	GTEx/v8	Heart_Atrial_Appendage	ENSG00000172922	A	4.87017e-05	-0.532098	2.62926e-16	11	65455913	RNASEH2C
heart-atrial-appendages-eccentricity	15:41533136:C:T	GTEx/v8	Heart_Atrial_Appendage	ENSG00000137806	T	0.000102889	-0.601158	7.18097e-54	15	41533136	NDUFAF1
heart-atrial-appendages-eccentricity	17:3474927:A:G	GTEx/v8	Heart_Atrial_Appendage	ENSG00000083454	A	1.62715e-05	0.99575	1.23233e-09	17	3474927	P2RX5
heart-atrial-appendages-eccentricity	20:17059761:A:G	GTEx/v8	Heart_Atrial_Appendage	ENSG00000125851	A	5.32829e-05	0.586737	6.43802e-39	20	17059761	PCSK2
heart-atrial-appendages-eccentricity	20:17089433:A:G	GTEx/v8	Heart_Atrial_Appendage	ENSG00000125851	A	5.32829e-05	0.586737	6.43802e-39	20	17089433	PCSK2
thyroid-eccentricity	5:155250234:C:G	GTEx/v8	Thyroid	ENSG00000170271	G	6.43134e-05	-0.427925	1.84856e-14	5	155250234	FAXDC2
esophagus-muscularis-eccentricity	19:4527780:A:C	GTEx/v8	Esophagus_Muscularis	ENSG00000167658	C	4.22097e-05	0.31301	0.000717291	19	4527780	EEF2
esophagus-muscularis-eccentricity	19:4527971:A:G	GTEx/v8	Esophagus_Muscularis	ENSG00000167658	G	4.22097e-05	0.31301	0.000717291	19	4527971	EEF2
esophagus-muscularis-eccentricity	19:4528011:C:T	GTEx/v8	Esophagus_Muscularis	ENSG00000167658	T	4.22097e-05	0.31301	0.000717291	19	4528011	EEF2
esophagus-muscularis-eccentricity	19:4528028:C:T	GTEx/v8	Esophagus_Muscularis	ENSG00000167658	C	4.22097e-05	0.31301	0.000717291	19	4528028	EEF2
esophagus-muscularis-eccentricity	19:4528212:T:TGCCCG	GTEx/v8	Esophagus_Muscularis	ENSG00000167658	T	4.22097e-05	0.31301	0.000717291	19	4528212	EEF2
esophagus-muscularis-eccentricity	19:4528479:A:G	GTEx/v8	Esophagus_Muscularis	ENSG00000167658	G	4.22097e-05	0.31301	0.000717291	19	4528479	EEF2
esophagus-muscularis-eccentricity	19:4528909:A:G	GTEx/v8	Esophagus_Muscularis	ENSG00000167658	A	3.07288e-05	0.308926	0.000717291	19	4528909	EEF2
