## Supplementary Datasets for "Machine Learning Models Based on Histological Images from Healthy Donors Identify ImageQTLs and Predict Chronological Age": SI Appendix Dataset S6.xlsx

### Sheet: Dataset S6
Dataset S6. Overlap Between ImageQTL-Mapped Genes and Differentially Expressed (DE) Genes
tissue-nuclear-feature-name	ensg	symbol	chr	start	end	strand	type	entrezID	HUGO	pLI	ncRVIS	posMapSNPs	posMapMaxCADD	eqtlMapSNPs	minGwasP	IndSigSNPs	GenomicLocus
Lung_circularity	ENSG00000169783	LINGO1	15	77905369	78113242	-1	protein_coding	84894	LINGO1	0.952116	0.269258	4	2.212	0	1.42818e-08	rs189914228	10
Muscle_Skeletal_nucleus/cell_area_ratio	ENSG00000182667	NTM	11	131240373	132206716	1	protein_coding	50863	NTM	0.525366	-0.215951	8	5.342	0	4.29404e-09	rs61906028	2
Thyroid_nucleus/cell_area_ratio	ENSG00000213619	NDUFS3	11	47586888	47606114	1	protein_coding	4722	NDUFS3	0.047137	-0.0123446	5	12.76	0	6.32186e-05	rs574675243	5
Thyroid_nucleus/cell_area_ratio	ENSG00000123444	KBTBD4	11	47593749	47600567	-1	protein_coding	55709	KBTBD4	0.0180744	-0.492621	4	12.76	0	6.32186e-05	rs574675243	5
Thyroid_nucleus/cell_area_ratio	ENSG00000231880	KBTBD4	11	47599277	47599823	1	protein_coding				-0.492621	3	12.76	0	6.32186e-05	rs574675243	5
Thyroid_nucleus/cell_area_ratio	ENSG00000109919	MTCH2	11	47638867	47664175	-1	protein_coding	23788	MTCH2	0.166788	0.0369336	4	4.068	0	0.000199197	rs574675243	5
Skin_Not_Sun_Exposed_nucleus/cell_area_ratio	ENSG00000099194	SCD	10	102106881	102124591	1	protein_coding	6319	SCD	0.887398	0.060418	14	12.45	0	1.06543e-05	rs115627092	13
Skin_Not_Sun_Exposed_nucleus/cell_area_ratio	ENSG00000108018	SORCS1	10	108333421	108924292	-1	protein_coding	114815	SORCS1	0.969566		23	21.9	0	0.000677109	rs821697;rs10561250	14
Thyroid_circularity	ENSG00000139117	CPNE8	12	39040624	39301232	-1	protein_coding	144402	CPNE8	0.0780043	0.519701	1	0.421	0		rs148630089	5
Thyroid_circularity	ENSG00000184012	TMPRSS2	21	42836478	42903043	-1	protein_coding	7113	TMPRSS2	0.0620643	1.13903	9	5.168	0	2.77364e-09	rs7278627	10
Thyroid_eccentricity	ENSG00000250588	IQCJ-SCHIP1	3	158680024	159615155	1	protein_coding	100505385	IQCJ-SCHIP1	0.660502	0.0463226	1	0.432	0	2.57604e-08	rs144622394	11
Thyroid_eccentricity	ENSG00000112773	FAM46A	6	82201156	82462491	-1	protein_coding	55603	FAM46A	0.347458	-1.06894	1	0.167	0	9.87138e-09	rs144185645	20
Thyroid_eccentricity	ENSG00000137573	SULF1	8	70378859	70573150	1	protein_coding	23213	SULF1	0.879275	-0.512696	3	3.042	0	2.12213e-08	rs7813654	25
Thyroid_eccentricity	ENSG00000140968	IRF8	16	85932409	85956215	1	protein_coding	3394	IRF8	0.92654	-0.298039	1	0.057	0	2.08893e-08	rs117614962	39
Testis_circularity	ENSG00000198087	CD2AP	6	47445525	47594999	1	protein_coding	23607	CD2AP	0.813221	0.233036	2	10.35	0	9.37125e-07	rs79693690	1
Testis_circularity	ENSG00000183230	CTNNA3	10	67672276	69455927	-1	protein_coding	29119	CTNNA3	6.54257e-08	-0.295589	4	8.24	0	2.55536e-08	rs139036161	2
Testis_circularity	ENSG00000122254	HS3ST2	16	22825498	22927659	1	protein_coding	9956	HS3ST2	0.212163		1	0.071	0	3.46623e-08	rs118130287	3
Artery_Tibial_eccentricity	ENSG00000077616	NAALAD2	11	89864683	89926062	1	protein_coding	10003	NAALAD2	7.0245e-15	-0.05019	2	22.8	0	1.8627e-08	rs80078229	7
Artery_Tibial_eccentricity	ENSG00000073910	FRY	13	32605437	32870794	1	protein_coding	10129	FRY	1	-1.58535	1	3.014	0	3.05773e-08	rs61946711	8
Testis_eccentricity	ENSG00000134343	ANO3	11	26210829	26684835	1	protein_coding	63982	ANO3	4.08914e-13	2.71387	1	0.839	0	1.51292e-08	rs35430915	2
