## Supplementary Datasets for "Machine Learning Models Based on Histological Images from Healthy Donors Identify ImageQTLs and Predict Chronological Age": SI Appendix Dataset S7.xlsx

### Sheet: Dataset S7
Dataset S7. Candidate Nuclear Morphology Regulators Supported by ImageQTL and DE Analyses.
Gene Name	Gene Function	Mechanism of Nuclear Morphology Regulation	Reference
TMPRSS2	Transmembrane serine protease	TMPRSS2-ERG gene fusion drives overexpression of ERG, which causes nuclear pleomorphism (abnormally variable nuclear size/shape) and loss of polarity in prostate tumor cells. ERG's aberrant activity leads to altered nuclear architecture associated with more aggressive cancer morphology.	The oncogene ERG: a key factor in prostate cancer (PMID: 25915839); A causal role for ERG in neoplastic transformation of prostate epithelium (PMID: 18245377)
CD2AP	Scaffold protein regulating the actin cytoskeleton and membrane trafficking	Required for completion of cytokinesis. CD2AP concentrates at the midbody during cell division; loss of CD2AP causes cytokinesis failure, leading to multinucleation or connected daughter nuclei. Thus, CD2AP depletion induces abnormal nuclear morphology (binucleated cells) due to impaired cell division	Clues to CD2-associated Protein Involvement in Cytokinesis (PMID: 15800069)
FRY	involved in cell polarity and mitotic spindle regulation	Functions as microtubule-associated factor that maintains bipolar spindle integrity. Depletion of FRY results in multipolar spindles and chromosome mis-segregation, often yielding micronuclei or misshapen daughter nuclei. In other words, FRY loss triggers mitotic errors that directly manifest as abnormal nuclear shapes in daughter cells.	Multifaceted roles of Furry proteins in invertebrates and vertebrates (PMID: 24403109)
