## Supplementary Datasets for "Machine Learning Models Based on Histological Images from Healthy Donors Identify ImageQTLs and Predict Chronological Age": SI Appendix Dataset S8.xlsx

### Sheet: Dataset S8
Dataset S8. Parameter Settings and Nucleus Feature Inputs for the HISNUC-X Model.
	learning rate	input size of tiles	Nuclear features input (Only nucleus features showing correlations with at least 25 of the 100 genes were included as input to the HISNUC-X model.)
Tibial Artery	0.0003	32x32x128	Nucleus: Area std Nucleus: Area Q2 Nucleus: Area Q3 Nucleus: Area mean Nucleus: Circularity_mode Nucleus: Circularity Q1 Nucleus: Circularity Q2 Nucleus: Circularity Q3 Nucleus: Circularity mean Nucleus: Eccentricity_mode Nucleus: Eccentricity std Nucleus: Eccentricity Q1 Nucleus: Eccentricity Q2 Nucleus: Eccentricity Q3 Nucleus: Eccentricity mean
Esophagus Mucosa	0.0001	32x32x128	Nucleus: Area_mode Nucleus: Area Q1 Nucleus: Area Q2 Nucleus: Area Q3 Nucleus: Area mean Nucleus: Circularity_mode Nucleus: Circularity std Nucleus: Circularity Q3 Nucleus/Cell area nucleus/cell_area_ratio_mode Nucleus/Cell area nucleus/cell_area_ratio Q1 Nucleus/Cell area nucleus/cell_area_ratio Q2 Nucleus/Cell area nucleus/cell_area_ratio Q3 Nucleus/Cell area nucleus/cell_area_ratio mean
Esophagus Muscularis	0.0003	32x32x128	Nucleus: Area_mode Nucleus/Cell area nucleus/cell_area_ratio Q1 Nucleus/Cell area nucleus/cell_area_ratio Q2 Nucleus/Cell area nucleus/cell_area_ratio mean
Heart Atrial Appendages	0.0001	32x32x128	Nucleus: Circularity std Nucleus: Circularity Q1 Nucleus: Circularity Q2 Nucleus: Circularity mean Nucleus: Eccentricity_mode Nucleus: Eccentricity Q1 Nucleus: Eccentricity Q2 Nucleus: Eccentricity Q3 Nucleus: Eccentricity mean Nucleus/Cell area nucleus/cell_area_ratio_mode
Heart Left Ventricle	0.0003	32x32x128	Nucleus: Circularity std Nucleus/Cell area nucleus/cell_area_ratio_mode
Lung	0.0003	32x32x128	Nucleus: Area mode Nucleus: Area std Nucleus: Area Q1 Nucleus: Area Q2 Nucleus: Area Q3 Nucleus: Area mean Nucleus: Circularity mode Nucleus: Circularity std Nucleus: Circularity Q1 Nucleus: Circularity Q2 Nucleus: Circularity mean Nucleus: Eccentricity mode Nucleus: Eccentricity Q1 Nucleus: Eccentricity Q2 Nucleus: Eccentricity Q3 Nucleus: Eccentricity mean Nucleus/Cell area nucleus/cell_area_ra…
Muscle	0.0001	64x64x238	Nucleus: Circularity Q3
Tibial Nerve	0.0005	32x32x128	Nucleus: Area_mode Nucleus: Area Q1 Nucleus: Area Q2 Nucleus: Circularity_mode Nucleus: Circularity Q2 Nucleus: Circularity Q3 Nucleus: Circularity mean
Not-sun-exposed Skin	0.0002	32x32x128	N/A
Sun-exposed Skin	0.0005	32x32x128	N/A
Testis	0.0003	32x32x128	Nucleus: Area_mode Nucleus: Area Q1 Nucleus: Area Q2 Nucleus: Area Q3 Nucleus: Area mean Nucleus: Circularity_mode Nucleus: Circularity std Nucleus: Circularity Q1 Nucleus: Circularity Q2 Nucleus: Circularity Q3 Nucleus: Circularity mean Nucleus: Eccentricity_mode Nucleus: Eccentricity std Nucleus: Eccentricity Q1 Nucleus: Eccentricity Q2 Nucleus: Eccentricity Q3 Nucleus: Eccentricity mean Nucleu…
Thyroid	0.0001	32x32x128	Nucleus: Area_mode Nucleus/Cell area nucleus/cell_area_ratio_mode Nucleus/Cell area nucleus/cell_area_ratio std Nucleus/Cell area nucleus/cell_area_ratio Q1 Nucleus/Cell area nucleus/cell_area_ratio Q2 Nucleus/Cell area nucleus/cell_area_ratio Q3 Nucleus/Cell area nucleus/cell_area_ratio mean
