## Supplementary Datasets for "Machine Learning Models Based on Histological Images from Healthy Donors Identify ImageQTLs and Predict Chronological Age": SI Appendix Dataset S10.xlsx

### Sheet: Dataset S10
Data S10. Parameter Settings and Nucleus Feature Inputs for the HISNUC-AGE Model.
	learning rate	input size of tiles	nucleus features input
Tibial Artery	1e-05	32x32x128	[ Nucleus/Cell area nucleus/cell_area_ratio_mode Nucleus/Cell area nucleus/cell_area_ratio std Nucleus/Cell area nucleus/cell_area_ratio Q1 ]
Esophagus Mucosa	5e-05	32x32x128	[ Nucleus: Area_mode Nucleus: Area std Nucleus: Area Q1 Nucleus: Area Q2 Nucleus: Area Q3 Nucleus: Area mean Nucleus: Circularity_mode Nucleus: Circularity std Nucleus: Circularity Q3 Nucleus: Eccentricity std Nucleus/Cell area nucleus/cell_area_ratio_mode Nucleus/Cell area nucleus/cell_area_ratio std Nucleus/Cell area nucleus/cell_area_ratio Q1 Nucleus/Cell area nucleus/cell_area_ratio Q2 Nucleu…
Esophagus Muscularis	5e-05	32x32x128	[ Nucleus/Cell area nucleus/cell_area_ratio Q1 Nucleus/Cell area nucleus/cell_area_ratio Q2 Nucleus/Cell area nucleus/cell_area_ratio Q3 Nucleus/Cell area nucleus/cell_area_ratio mean ]
Heart Atrial Appendages	5e-05	64x64x128	[ Nucleus: Circularity std Nucleus: Circularity Q1 Nucleus: Circularity Q2 Nucleus: Circularity mean Nucleus: Eccentricity_mode Nucleus: Eccentricity Q2 Nucleus: Eccentricity Q3 ]
Heart Left Ventricle	5e-05	64x64x128	[ Nucleus: Circularity std ]
Lung	0.0002	64x64x128	[ Nucleus: Circularity_mode Nucleus: Circularity std Nucleus: Circularity Q1 Nucleus: Circularity Q2 Nucleus: Circularity Q3 Nucleus: Circularity mean Nucleus: Eccentricity_mode Nucleus: Eccentricity Q1 Nucleus: Eccentricity Q2 Nucleus: Eccentricity Q3 Nucleus: Eccentricity mean Nucleus/Cell area nucleus/cell_area_ratio_mode Nucleus/Cell area nucleus/cell_area_ratio std Nucleus/Cell area nucleus/…
Muscle	5e-05	64x64x128	[ Nucleus/Cell area nucleus/cell_area_ratio std Nucleus/Cell area nucleus/cell_area_ratio Q3 Nucleus/Cell area nucleus/cell_area_ratio mean ]
Tibial Nerve	5e-05	32x32x128	[ Nucleus: Area_mode Nucleus: Area std Nucleus: Area Q1 Nucleus: Area Q2 Nucleus: Area Q3 Nucleus: Area mean Nucleus: Circularity_mode Nucleus: Circularity std Nucleus: Circularity Q1 Nucleus: Circularity Q2 Nucleus: Circularity Q3 Nucleus: Circularity mean Nucleus: Eccentricity std Nucleus: Eccentricity Q1 Nucleus: Eccentricity Q2 Nucleus: Eccentricity mean Nucleus/Cell area nucleus/cell_area_ra…
Not-sun-exposed Skin	1e-05	32x32x128	[ Nucleus: Circularity std Nucleus: Eccentricity_mode Nucleus: Eccentricity Q2 Nucleus: Eccentricity Q3 Nucleus: Eccentricity mean Nucleus/Cell area nucleus/cell_area_ratio_mode Nucleus/Cell area nucleus/cell_area_ratio Q1 Nucleus/Cell area nucleus/cell_area_ratio Q2 Nucleus/Cell area nucleus/cell_area_ratio Q3 Nucleus/Cell area nucleus/cell_area_ratio mean ]
Sun-exposed Skin	5e-05	32x32x128	[ Nucleus: Circularity std Nucleus: Circularity Q1 Nucleus: Eccentricity_mode Nucleus: Eccentricity Q1 Nucleus: Eccentricity Q2 Nucleus: Eccentricity Q3 Nucleus: Eccentricity mean Nucleus/Cell area nucleus/cell_area_ratio std Nucleus/Cell area nucleus/cell_area_ratio Q1 Nucleus/Cell area nucleus/cell_area_ratio Q2 Nucleus/Cell area nucleus/cell_area_ratio Q3 Nucleus/Cell area nucleus/cell_area_ra…
Testis	1e-05	64x64x128	[Nucleus: Area std, Nucleus: Circularity std, Nucleus: Circularity Q1, Nucleus: Circularity Q2, Nucleus: Circularity Q3, Nucleus: Circularity mean, Nucleus: Eccentricity mode, Nucleus: Eccentricity std, Nucleus: Eccentricity Q1, Nucleus: Eccentricity Q2, Nucleus: Eccentricity Q3, Nucleus: Eccentricity mean, Nucleus/Cell area ratio mode, Nucleus/Cell area ratio std, Nucleus/Cell area ratio Q1, Nuc…
Thyroid	5e-06	32x32x128	[ Nucleus/Cell area nucleus/cell_area_ratio_mode Nucleus/Cell area nucleus/cell_area_ratio std Nucleus/Cell area nucleus/cell_area_ratio Q1 Nucleus/Cell area nucleus/cell_area_ratio Q2 Nucleus/Cell area nucleus/cell_area_ratio Q3 Nucleus/Cell area nucleus/cell_area_ratio mean ]
