## Supplementary Datasets for "Machine Learning Models Based on Histological Images from Healthy Donors Identify ImageQTLs and Predict Chronological Age": SI Appendix Dataset S11.xlsx

### Sheet: Dataset S11
Dataset S11. Performance Metrics of the HISNUC-AGE Model and Multimodal Baseline.
Note: The correlation coefficients and p-values were combined using Fisher’s z-transformation and Fisher’s method.
Model	HISNUC-AGE				Multimodal Baselines
	MAE	PCC	PCC-pvalue	c-index	MAE	PCC	PCC-pvalue	c-index
Tibial Artery	10.233	0.608	1.86e-57	0.718
Esophagus Mucosa	7.709	0.493	3.05e-54	0.665
Esophagus Muscularis	7.263	0.493	2.89e-49	0.667
Heart Atrial Appendages	6.865	0.506	2.74e-37	0.667	6.376	0.303	1.76e-09	0.592
Heart Left Ventricle	7.376	0.427	4.55e-32	0.64
Lung	7.419	0.568	8.11e-52	0.676
Muscle	8.941	0.503	2.82e-58	0.672
Tibial Nerve	6.933	0.694	6.69e-123	0.736	8.842	0.331	1.7e-24	0.621
Not-sun-exposed Skin	8.61	0.567	1.58e-66	0.706
Sun-exposed Skin	5.995	0.74	1.33e-160	0.748
testis	7.117	0.618	1.42e-59	0.713	10.125	0.327	3.4e-10	0.604
Thyroid	8.698	0.477	4.59e-44	0.663
Note: The metrics shown above represent the combined results of three independent experiments. Metrics for each HISNUC-AGE experiment are presented below.
MAE(Median absolute error)	HISNUC-AGE			Corr	HISNUC-AGE			C-index	HISNUC-AGE
Tissuenames	exp1	exp2	exp3	Tissuenames	exp1	exp2	exp3	Tissuenames	exp1	exp2	exp3
Tibial Artery	8.97483	9.10847	12.6171	Tibial Artery	0.633275	0.600087	0.588937	Tibial Artery	0.72837	0.710192	0.714323
Esophagus Mucosa	7.24619	8.01892	7.8623	Esophagus Mucosa	0.462293	0.524418	0.489713	Esophagus Mucosa	0.65138	0.680226	0.663335
Esophagus Muscularis	7.01111	6.90702	7.87145	Esophagus Muscularis	0.494158	0.502119	0.48351	Esophagus Muscularis	0.671018	0.672916	0.658162
Heart Atrial Appendages	6.39603	9.00484	5.19433	Heart Atrial Appendages	0.520118	0.453554	0.540935	Heart Atrial Appendages	0.667724	0.661468	0.671342
Heart Left Ventricle	7.92	7.03	7.17818	Heart Left Ventricle	0.44	0.4	0.43979	Heart Left Ventricle	0.648328	0.625747	0.647228
Lung	8.09524	7.55579	6.60489	Lung	0.55986	0.587364	0.555782	Lung	0.688117	0.669323	0.669369
Muscle	9.25477	8.9565	8.6127	Muscle	0.523961	0.470616	0.512353	Muscle	0.683758	0.657695	0.674652
Tibial Nerve	8.32265	5.96467	6.51261	Tibial Nerve	0.687561	0.695649	0.699538	Tibial Nerve	0.736851	0.740966	0.730905
Not-sun-exposed Skin	7.89399	9.03	8.90505	Not-sun-exposed Skin	0.561731	0.59	0.547518	Not-sun-exposed Skin	0.701585	0.713084	0.702725
Sun-exposed Skin	5.80629	6.25	5.92927	Sun-exposed Skin	0.741625	0.71	0.76645	Sun-exposed Skin	0.74696	0.738261	0.758558
Testis	6.90312	7.26289	7.18623	Testis	0.641555	0.59821	0.614099	Testis	0.714028	0.702639	0.721708
Thyroid	7.25341	9.97591	8.86496	Thyroid	0.473739	0.448314	0.507004	Thyroid	0.655668	0.667066	0.667709
