## Supplementary Datasets for "Machine Learning Models Based on Histological Images from Healthy Donors Identify ImageQTLs and Predict Chronological Age": SI Appendix Dataset S12.xlsx

### Sheet: Dataset S12
Dataset S12. Parameter Settings for the Elastic Net Baseline Models.
Tissue names	alpha	l1
Tibial Artery	0.5	0.0226
Esophagus Mucosa	0.5	0.0226
Esophagus Muscularis	0.5	0.0226
Heart Atrial Appendages	0.5	0.0226
Heart Left Ventricle	0.5	0.0226
Lung	0.5	0.0226
Muscle	0.5	0.0226
Tibial Nerve	0.5	0.0226
Not-sun-exposed Skin	0.5	0.0226
Sun-exposed Skin	0.5	0.0226
Testis	0.5	0.0226
Thyroid	0.5	0.0226
