## Supplementary Datasets for "Machine Learning Models Based on Histological Images from Healthy Donors Identify ImageQTLs and Predict Chronological Age": SI Appendix Dataset S13.xlsx

### Sheet: Dataset S13
Dataset S13. Performance Metrics of the Elastic Net Baseline Models.
Corr
Tissue names	exp1	exp2	exp3
Tibial Artery	0.4	0.43	0.39
Esophagus Mucosa	0.39	0.47	0.45
Esophagus Muscularis	0.47	0.44	0.47
Heart Atrial Appendages	0.34	0.29	0.39
Heart Left Ventricle	0.42	0.42	0.35
Lung	0.51	0.52	0.46
Muscle	0.44	0.43	0.47
Tibial Nerve	0.45	0.41	0.44
Not-sun-exposed Skin	0.46	0.46	0.45
Sun-exposed Skin	0.46	0.43	0.48
Testis	0.48	0.36	0.5
Thyroid	0.39	0.47	0.47
